# Singular Value Decomposition for the Automated Analysis of NMR Fraction Libraries

**DOI:** 10.64898/2026.10.30.763183

**Authors:** Christopher Esselman, Arthur S Edison, James H Prestegard

## Abstract

Identifying and quantifying molecular components of biological fluids offers great potential for the diagnosis of disease, detecting environmental contaminants, and process monitoring. The use of simple 1D ^1^H NMR spectra to accomplish this task offers advantages in terms of broad applicability and quantitative output. However, it also encounters obstacles in extracting individual components from complex superimposed spectra and in compound identification through comparison with limited database entries. Here, we present a new protocol that includes automatically separating component spectra using singular value decomposition (SVD) and matching them to database entries that carry both chemical shift and scalar coupling information. The procedure is illustrated by application to a fungal extract from *Neurospora crassa* that is chromatographically fractionated to form a two-dimensional spectral fraction library. Results are compared to a previous analysis that used a semi-manual curation of separated spectra followed by chemical shift matching.
