## Supplementary material for "Singular Value Decomposition for the Automated Analysis of NMR Fraction Libraries": Table S1

### Sheet: N. crassa
Index	Basis Element	Match to FLAnalyzer	Score	Match to GISSMO	Score	Max Elution
1	47	Succinic Acid	0.995161	'Succinic acid disodium salt'	0.964218	15
2	55	Choline	0.974844	D-carnitine	0.961188	38
3	11	Acetylcholine	0.984486	Choline	0.954016	115
4	46	carnitine	0.982198	Trimethylamine-N-oxide	0.951336	117
5	73	Alanine	0.983176	L-alanine	0.93444	96
6	39	Glutamine	0.988141	L-glutamine	0.932767	105
7	17	Glycerol	0.985506	Glycerol	0.929951	35
8	61	carnitine	0.957204	Betaine-aldehyde	0.926556	43
9	16	Lactate	0.990511	3-chloro-4-(isopropylsulfonyl)thiophene	0.920091	11
10	22	HEPES	0.537468	MES	0.920037	63
11	38	uk(5)	0.993534	3-Hydroxy-2-methyl-4-pyrone	0.91594	7
12	28	Arginine	0.972579	L-Arginine	0.912864	110
13	15	alpha_glycerol_phosphate	0.902758	DL-alpha-glycerol-phosphate	0.906466	126
14	36	Valine	0.990073	L-Valine	0.903617	80
15	69	uk(8)	0.975401	L-cystathionine	0.897267	132
16	60	Ethanolamine	0.969942	Ethanolamine	0.883066	66
17	25	Citrulline	0.875891	L-citrulline	0.877651	106
18	35	Malic Acid	0.991363	Malic-acid	0.874998	29
19	57	Leucine	0.975356	L-leucine	0.857469	64
20	26	Lysine	0.888143	L-lysine	0.850418	114
21	48	uk(3)	0.989032	4-[3-(dimethylamino)propoxy]benzonitrile	0.850034	109
22	49	Methyl-oxobutanoic-acid	0.991322	Methyl-oxobutanoic-acid	0.849726	6
23	20	Glutamic Acid	0.990184	L-glutamic-acid	0.837878	98
24	5	Choline	0.81605	D-carnitine	0.829	21
25	42	Myo-inositol	0.944632	Myo-inositol	0.826786	120
26	21	Trehalose	0.987	trehalose	0.819877	122
27	43	Asparagine	0.991837	L-asparagine	0.817477	106
28	34	Glucose	0.978752	(+/-)-Glucose	0.814343	93
29	68	Proline	0.968314	L-proline	0.812266	81
30	53	GABA	0.837539	'Gamma-Aminobutyric acid'	0.811708	71
31	71	Histidine	0.947526	L-histidine	0.811034	113
32	44	uk(13)	0.982922	3-(tert-butyl)-1-methyl-4,5-dihydro-1H-pyrazol-5-one	0.774507	16
33	51	uk(9)	0.797088	Acetonitrile	0.774194	138
34	1	uk(9)	0.786871	Acetonitrile	0.767739	137
35	50	uk(4)	0.991847	3-(tert-butyl)-4,5-dihydro-1H-pyrazol-5-one	0.761437	18
36	12	Histidine	0.735612	L-histidine	0.740055	111
37	29	Glutathione Oxidized	0.986651	'L(-)-Glutathione, oxidized'	0.72081	135
38	74	Isoleucine	0.97547	L-Isoleucine	0.718092	69
39	7	Leucine	0.804556	L-leucine	0.712045	49
40	52	betaine	0.722399	Betaine	0.696507	100
41	37	Uridine	0.993441	Uridine	0.694055	47
42	66	uk(10)	0.937259	I-erythritol	0.690262	75
43	3	GABA	0.695245	'Gamma-Aminobutyric acid'	0.67015	65
44	65	Glycine	0.687395	L-threonine	0.660268	99
45	59	uk(6)	0.56211	MES	0.658097	61
46	10	Ethanolamine	0.704791	Ethanolamine	0.642007	66
47	8	uk(20)	0.728998	D-carnitine	0.626154	19
48	62	uk(7)	0.701769	2-methyl-6-(trifluoromethyl)nicotinonitrile	0.625589	111
49	31	AMP	0.96154	'6-Chloro-1-benzothiopyran-4-one 1,1-dioxide'	0.622716	130
50	40	UMP	0.499179	Cytidine-5-monophosphate	0.610685	131
51	9	uk(6)	0.629196	MES	0.595497	55
52	2	betaine	0.600941	Betaine	0.577311	100
53	54	Arabitol	0.987426	DL-alpha-glycerol-phosphate	0.570045	91
54	24	Threitol	0.446091	L-threitol	0.560201	129
55	56	5_acetylamido_2_chloroaniline/Chlorogenic acid	0.679163	L-Methionine	0.555271	76
56	4	Arabitol	0.837053	DL-alpha-glycerol-phosphate	0.546349	87
57	23	HEPES	0.99632	MES	0.534049	62
58	64	uk(14)	0.859558	Betaine	0.52133	124
59	70	arginine_glutamate	0.992529	L-lysine	0.510996	128
60	63	Fructose-6-phosphate	0.94611	DL-alpha-glycerol-phosphate	0.493184	51
61	32	Dihydrouracil	0.857883	1-3-Propanediol	0.491724	105
62	72	Carbamyl_glutamate	0.967129	N-carbamyl-L-glutamate	0.455718	25
63	33	Alanine	0.465264	D-alanine	0.453375	125
64	18	uk(2)	0.982163	Betaine	0.450278	118
65	41	Thymidine	0.978205	N-carbamyl-L-glutamate	0.437367	12
66	6	5_acetylamido_2_chloroaniline/Chlorogenic acid	0.524335	L-Methionine	0.42584	76
67	58	uk(20)	0.950942	'ethyl 4-acetyl-3-methyl-5-(methylthio)thiophene-2-carboxylate'	0.400958	19
68	19	Choline	0.361825	D-carnitine	0.383456	5
69	67	acetyl_mannosamine	0.722708	Muco-inositol	0.377002	139
70	13	Fructose-6-phosphate	0.579713	DL-alpha-glycerol-phosphate	0.374418	45
71	30	Inosine	0.926688	'6,7-Dimethoxy-1,2,3,4-tetrahydroisoquinoline hydrochloride'	0.371567	54
72	27	uk(1)	0.991016	3-4-Dihydroxyhydrocinnamate	0.367364	38
73	14	uk(14)	0.61685	'5-Aminovaleric acid'	0.360129	123
74	45	AMP	0.119526	AMP	0.232114	31
